# Systematic single-cell analysis reveals dynamic control of transposable element activity orchestrating the endothelial-to-hematopoietic transition

**DOI:** 10.1101/2023.06.19.545461

**Authors:** Cong Feng, Ruxiu Tie, Saige Xin, Yuhao Chen, Sida Li, Xiaotian Hu, Yincong Zhou, Yongjing Liu, Yueming Hu, Yanshi Hu, Hang Pan, Zexu Wu, Haoyu Chao, Shilong Zhang, Qingyang Ni, Jinyan Huang, Wenda Luo, He Huang, Ming Chen

**Affiliations:** Department of Bioinformatics, Zhejiang University College of Life Sciences, Hangzhou 310058, China; Bioinformatics Center, The First Affiliated Hospital, Zhejiang University School of Medicine, Hangzhou 310058, China; Bone Marrow Transplantation Center, the First Affiliated Hospital, Zhejiang University School of Medicine, Hangzhou 310058, China; Liangzhu Laboratory, Zhejiang University Medical Center, Hangzhou 310058, China; Institute of Hematology, Zhejiang University, Hangzhou 310058, China; Zhejiang Province Engineering Laboratory for Stem Cell and Immunity Therapy, Hangzhou 310058, China; Department of Hematology, The Second Clinical Medical College of Shanxi Medical University, Shanxi Medical University, Taiyuan 030000, China; Department of Hematology-Oncology, Taizhou Hospital of Zhejiang Province, Linhai 317000, China; Department of Veterinary Medicine, Zhejiang University College of Animal Sciences, Hangzhou 310058, China

**Keywords:** Endothelial-to-hematopoietic transition, Transposable element, Hematopoietic stem cell, Inflammatory signaling, Cis-regulatory element, Hypoxia

## Abstract

**Background:** The endothelial-to-hematopoietic transition (EHT) process during definitive hematopoiesis in vertebrate is highly conserved. Stage-specific expression of transposable elements (TEs) has been detected during zebrafish EHT and may promote hematopoietic stem cell formation by activating inflammatory signaling. However, little is known about how TEs contribute to the EHT process in human and mouse.

**Results:** We reconstructed the single-cell EHT trajectories of human and mouse, and resolved the dynamic expression patterns of TEs during EHT. Most TEs presented a transient co-upregulation pattern along the conserved EHT trajectories. Enhanced TE activation was tightly associated with the temporal relaxation of epigenetic silencing systems. TE products can be sensed by multiple pattern recognition receptors, triggering inflammatory signaling to facilitate the emergence of hematopoietic stem cells. Furthermore, we observed that hypoxia-related signals were enriched in cells with higher TE expression. Additionally, we constructed the hematopoietic cis-regulatory network of accessible TEs and identified potential enhancers derived by TEs, which may boost the expression of specific EHT marker genes.

**Conclusions:** Our study provides a systematic vision on how TEs are dynamically controlled to promote the hematopoietic fate decision through transcriptional and cis-regulatory networks, and pre-train the immunity of nascent hematopoietic stem cells.
