## Additional file 3 for "Systematic single-cell analysis reveals dynamic control of transposable element activity orchestrating the endothelial-to-hematopoietic transition"

### Sheet: Table S1
Table S1. Human and mouse AGM datasets included in this study.
Species	SampleID	Dataset	Run	GSM	Assay	Platform	Strain	Genotype	Source	Stage	Time	Sorting_antigen
Human	Aorta-4wk-658	GSE162950	SRR13232946	GSM4968831	scRNA-seq	10X Genomics	/	/	AGM	CS14	4.5 weeks	CD31+/CD34+
	Aorta-5wk-555	GSE162950	SRR13232947	GSM4968832	scRNA-seq	10X Genomics	/	/	AGM	CS15	5 weeks	CD31+/CD34+
	Aorta-5wk-575	GSE162950	SRR13232948	GSM4968833	scRNA-seq	10X Genomics	/	/	AGM	CS15	5.5 weeks	CD31+/CD34+
	sample7	GSE162950	SRR15414918	GSM5513609	Spatial RNA-seq	10X Genomics	/	/	AGM	CS15	5 weeks	/
mouse	E105EndoLib24	GSE137117	SRR10087302	GSM4067218	scRNA-seq	10X Genomics	B6C3F1/J + C57BL6/J	Wildtype	DA UV	E10.5	10.5 days	Ter119- CD41low/- CD31+ CD144+ ESAM+
	E105EndoWT	GSE137117	SRR10087329	GSM4067227	scRNA-seq	10X Genomics	B6C3F1/J + C57BL6/J	Wildtype	DA UV	E10.5	10.5 days	Ter119- CD41low/- CD31+ CD144+ ESAM+ CD44+
	E105EndoWT	GSE137117	SRR10087330	GSM4067227	scRNA-seq	10X Genomics	B6C3F1/J + C57BL6/J	Wildtype	DA UV	E10.5	10.5 days	Ter119- CD41low/- CD31+ CD144+ ESAM+ CD44+
	E105EndoWT	GSE137117	SRR10087331	GSM4067227	scRNA-seq	10X Genomics	B6C3F1/J + C57BL6/J	Wildtype	DA UV	E10.5	10.5 days	Ter119- CD41low/- CD31+ CD144+ ESAM+ CD44+
	E105EndoWT	GSE137117	SRR10087332	GSM4067227	scRNA-seq	10X Genomics	B6C3F1/J + C57BL6/J	Wildtype	DA UV	E10.5	10.5 days	Ter119- CD41low/- CD31+ CD144+ ESAM+ CD44+
	E115PLUS	GSE137117	SRR10087338	GSM4067230	scRNA-seq	10X Genomics	B6C3F1/J + C57BL6/J	Wildtype	DA UV	E11.5	11.5 days	CD144+ CD45+ CD27+
	E115PLUS	GSE137117	SRR10087339	GSM4067230	scRNA-seq	10X Genomics	B6C3F1/J + C57BL6/J	Wildtype	DA UV	E11.5	11.5 days	CD144+ CD45+ CD27+
	E115PLUS	GSE137117	SRR10087340	GSM4067230	scRNA-seq	10X Genomics	B6C3F1/J + C57BL6/J	Wildtype	DA UV	E11.5	11.5 days	CD144+ CD45+ CD27+
	E115PLUS	GSE137117	SRR10087341	GSM4067230	scRNA-seq	10X Genomics	B6C3F1/J + C57BL6/J	Wildtype	DA UV	E11.5	11.5 days	CD144+ CD45+ CD27+
	HSC_scATAC_July1	GSE137117	SRR10087281	GSM4067208	scATAC-seq	10X Genomics	B6C3F1/J + C57BL6/J	Wildtype	DA UV	E10.5	10.5 days	Ter119- CD41low/- CD31+ CD144+ ESAM+ CD44+
	HSC_scATAC_July1	GSE137117	SRR10087282	GSM4067208	scATAC-seq	10X Genomics	B6C3F1/J + C57BL6/J	Wildtype	DA UV	E10.5	10.5 days	Ter119- CD41low/- CD31+ CD144+ ESAM+ CD44+
	HSC_scATAC_July1	GSE137117	SRR10087283	GSM4067208	scATAC-seq	10X Genomics	B6C3F1/J + C57BL6/J	Wildtype	DA UV	E10.5	10.5 days	Ter119- CD41low/- CD31+ CD144+ ESAM+ CD44+
	HSC_scATAC_July1	GSE137117	SRR10087284	GSM4067208	scATAC-seq	10X Genomics	B6C3F1/J + C57BL6/J	Wildtype	DA UV	E10.5	10.5 days	Ter119- CD41low/- CD31+ CD144+ ESAM+ CD44+
Note: DA, dorsal aorta; UV, umbilical and vitelline arteries

### Sheet: Table S2
Table S2. HUVEC bulk RNA-seq dataset (PRJNA561635) included in this study.
Run	Age	Assay Type	BioProject	BioSample	BioSampleModel	Cell_Line	Cell_type	Experiment	growth_media	oxygen	sex	SRA Study	Time	Tissue	Treatment
SRR10014362	adult	RNA-Seq	PRJNA561635	SAMN12623094	Human	HUVEC	endothelial cell	SRX6752479	EGM-2 (cat. CC-3156 and CC-4147)	0	female	SRP219120	1	umbilical vein	0% oxygen 1hrs
SRR10014310	adult	RNA-Seq	PRJNA561635	SAMN12623136	Human	HUVEC	endothelial cell	SRX6752531	EGM-2 (cat. CC-3156 and CC-4147)	0	female	SRP219120	2	umbilical vein	0% oxygen 2hrs
SRR10014313	adult	RNA-Seq	PRJNA561635	SAMN12623098	Human	HUVEC	endothelial cell	SRX6752528	EGM-2 (cat. CC-3156 and CC-4147)	0	female	SRP219120	3	umbilical vein	0% oxygen 3hrs
SRR10014374	adult	RNA-Seq	PRJNA561635	SAMN12623100	Human	HUVEC	endothelial cell	SRX6752467	EGM-2 (cat. CC-3156 and CC-4147)	0	female	SRP219120	5	umbilical vein	0% oxygen 5hrs
SRR10014363	adult	RNA-Seq	PRJNA561635	SAMN12623101	Human	HUVEC	endothelial cell	SRX6752478	EGM-2 (cat. CC-3156 and CC-4147)	0	female	SRP219120	7	umbilical vein	0% oxygen 7hrs
SRR10014349	adult	RNA-Seq	PRJNA561635	SAMN12623102	Human	HUVEC	endothelial cell	SRX6752492	EGM-2 (cat. CC-3156 and CC-4147)	0	female	SRP219120	9	umbilical vein	0% oxygen 9hrs
SRR10014361	adult	RNA-Seq	PRJNA561635	SAMN12623095	Human	HUVEC	endothelial cell	SRX6752480	EGM-2 (cat. CC-3156 and CC-4147)	0	female	SRP219120	12	umbilical vein	0% oxygen 12hrs
SRR10014324	adult	RNA-Seq	PRJNA561635	SAMN12623097	Human	HUVEC	endothelial cell	SRX6752517	EGM-2 (cat. CC-3156 and CC-4147)	0	female	SRP219120	24	umbilical vein	0% oxygen 24hrs
SRR10014385	adult	RNA-Seq	PRJNA561635	SAMN12623099	Human	HUVEC	endothelial cell	SRX6752456	EGM-2 (cat. CC-3156 and CC-4147)	0	female	SRP219120	48	umbilical vein	0% oxygen 48hrs
SRR10014338	adult	RNA-Seq	PRJNA561635	SAMN12623103	Human	HUVEC	endothelial cell	SRX6752503	EGM-2 (cat. CC-3156 and CC-4147)	1	female	SRP219120	1	umbilical vein	1% oxygen 1hrs
SRR10014309	adult	RNA-Seq	PRJNA561635	SAMN12623137	Human	HUVEC	endothelial cell	SRX6752532	EGM-2 (cat. CC-3156 and CC-4147)	1	female	SRP219120	2	umbilical vein	1% oxygen 2hrs
SRR10014402	adult	RNA-Seq	PRJNA561635	SAMN12623106	Human	HUVEC	endothelial cell	SRX6752439	EGM-2 (cat. CC-3156 and CC-4147)	1	female	SRP219120	3	umbilical vein	1% oxygen 3hrs
SRR10014400	adult	RNA-Seq	PRJNA561635	SAMN12623108	Human	HUVEC	endothelial cell	SRX6752441	EGM-2 (cat. CC-3156 and CC-4147)	1	female	SRP219120	5	umbilical vein	1% oxygen 5hrs
SRR10014399	adult	RNA-Seq	PRJNA561635	SAMN12623109	Human	HUVEC	endothelial cell	SRX6752442	EGM-2 (cat. CC-3156 and CC-4147)	1	female	SRP219120	7	umbilical vein	1% oxygen 7hrs
SRR10014379	adult	RNA-Seq	PRJNA561635	SAMN12623149	Human	HUVEC	endothelial cell	SRX6752462	EGM-2 (cat. CC-3156 and CC-4147)	1	female	SRP219120	9	umbilical vein	1% oxygen 9hrs
SRR10014360	adult	RNA-Seq	PRJNA561635	SAMN12623104	Human	HUVEC	endothelial cell	SRX6752481	EGM-2 (cat. CC-3156 and CC-4147)	1	female	SRP219120	12	umbilical vein	1% oxygen 12hrs
SRR10014403	adult	RNA-Seq	PRJNA561635	SAMN12623105	Human	HUVEC	endothelial cell	SRX6752438	EGM-2 (cat. CC-3156 and CC-4147)	1	female	SRP219120	24	umbilical vein	1% oxygen 24hrs
SRR10014401	adult	RNA-Seq	PRJNA561635	SAMN12623107	Human	HUVEC	endothelial cell	SRX6752440	EGM-2 (cat. CC-3156 and CC-4147)	1	female	SRP219120	48	umbilical vein	1% oxygen 48hrs
SRR10014388	adult	RNA-Seq	PRJNA561635	SAMN12623119	Human	HUVEC	endothelial cell	SRX6752453	EGM-2 (cat. CC-3156 and CC-4147)	3	female	SRP219120	1	umbilical vein	3% oxygen 1hrs
SRR10014364	adult	RNA-Seq	PRJNA561635	SAMN12623163	Human	HUVEC	endothelial cell	SRX6752477	EGM-2 (cat. CC-3156 and CC-4147)	3	female	SRP219120	2	umbilical vein	3% oxygen 2hrs
SRR10014326	adult	RNA-Seq	PRJNA561635	SAMN12623122	Human	HUVEC	endothelial cell	SRX6752515	EGM-2 (cat. CC-3156 and CC-4147)	3	female	SRP219120	3	umbilical vein	3% oxygen 3hrs
SRR10014323	adult	RNA-Seq	PRJNA561635	SAMN12623124	Human	HUVEC	endothelial cell	SRX6752518	EGM-2 (cat. CC-3156 and CC-4147)	3	female	SRP219120	5	umbilical vein	3% oxygen 5hrs
SRR10014322	adult	RNA-Seq	PRJNA561635	SAMN12623125	Human	HUVEC	endothelial cell	SRX6752519	EGM-2 (cat. CC-3156 and CC-4147)	3	female	SRP219120	7	umbilical vein	3% oxygen 7hrs
SRR10014321	adult	RNA-Seq	PRJNA561635	SAMN12623126	Human	HUVEC	endothelial cell	SRX6752520	EGM-2 (cat. CC-3156 and CC-4147)	3	female	SRP219120	9	umbilical vein	3% oxygen 9hrs
SRR10014387	adult	RNA-Seq	PRJNA561635	SAMN12623120	Human	HUVEC	endothelial cell	SRX6752454	EGM-2 (cat. CC-3156 and CC-4147)	3	female	SRP219120	12	umbilical vein	3% oxygen 12hrs
SRR10014327	adult	RNA-Seq	PRJNA561635	SAMN12623121	Human	HUVEC	endothelial cell	SRX6752514	EGM-2 (cat. CC-3156 and CC-4147)	3	female	SRP219120	24	umbilical vein	3% oxygen 24hrs
SRR10014325	adult	RNA-Seq	PRJNA561635	SAMN12623123	Human	HUVEC	endothelial cell	SRX6752516	EGM-2 (cat. CC-3156 and CC-4147)	3	female	SRP219120	48	umbilical vein	3% oxygen 48hrs
SRR10014320	adult	RNA-Seq	PRJNA561635	SAMN12623127	Human	HUVEC	endothelial cell	SRX6752521	EGM-2 (cat. CC-3156 and CC-4147)	5	female	SRP219120	1	umbilical vein	5% oxygen 1hrs
SRR10014359	adult	RNA-Seq	PRJNA561635	SAMN12623164	Human	HUVEC	endothelial cell	SRX6752482	EGM-2 (cat. CC-3156 and CC-4147)	5	female	SRP219120	2	umbilical vein	5% oxygen 2hrs
SRR10014316	adult	RNA-Seq	PRJNA561635	SAMN12623131	Human	HUVEC	endothelial cell	SRX6752525	EGM-2 (cat. CC-3156 and CC-4147)	5	female	SRP219120	3	umbilical vein	5% oxygen 3hrs
SRR10014314	adult	RNA-Seq	PRJNA561635	SAMN12623133	Human	HUVEC	endothelial cell	SRX6752527	EGM-2 (cat. CC-3156 and CC-4147)	5	female	SRP219120	5	umbilical vein	5% oxygen 5hrs
SRR10014312	adult	RNA-Seq	PRJNA561635	SAMN12623134	Human	HUVEC	endothelial cell	SRX6752529	EGM-2 (cat. CC-3156 and CC-4147)	5	female	SRP219120	7	umbilical vein	5% oxygen 7hrs
SRR10014311	adult	RNA-Seq	PRJNA561635	SAMN12623135	Human	HUVEC	endothelial cell	SRX6752530	EGM-2 (cat. CC-3156 and CC-4147)	5	female	SRP219120	9	umbilical vein	5% oxygen 9hrs
SRR10014319	adult	RNA-Seq	PRJNA561635	SAMN12623128	Human	HUVEC	endothelial cell	SRX6752522	EGM-2 (cat. CC-3156 and CC-4147)	5	female	SRP219120	12	umbilical vein	5% oxygen 12hrs
SRR10014317	adult	RNA-Seq	PRJNA561635	SAMN12623130	Human	HUVEC	endothelial cell	SRX6752524	EGM-2 (cat. CC-3156 and CC-4147)	5	female	SRP219120	24	umbilical vein	5% oxygen 24hrs
SRR10014315	adult	RNA-Seq	PRJNA561635	SAMN12623132	Human	HUVEC	endothelial cell	SRX6752526	EGM-2 (cat. CC-3156 and CC-4147)	5	female	SRP219120	48	umbilical vein	5% oxygen 48hrs
SRR10014398	adult	RNA-Seq	PRJNA561635	SAMN12623110	Human	HUVEC	endothelial cell	SRX6752443	EGM-2 (cat. CC-3156 and CC-4147)	21	female	SRP219120	1	umbilical vein	21% oxygen 1hrs
SRR10014378	adult	RNA-Seq	PRJNA561635	SAMN12623150	Human	HUVEC	endothelial cell	SRX6752463	EGM-2 (cat. CC-3156 and CC-4147)	21	female	SRP219120	2	umbilical vein	21% oxygen 2hrs
SRR10014393	adult	RNA-Seq	PRJNA561635	SAMN12623114	Human	HUVEC	endothelial cell	SRX6752448	EGM-2 (cat. CC-3156 and CC-4147)	21	female	SRP219120	3	umbilical vein	21% oxygen 3hrs
SRR10014391	adult	RNA-Seq	PRJNA561635	SAMN12623116	Human	HUVEC	endothelial cell	SRX6752450	EGM-2 (cat. CC-3156 and CC-4147)	21	female	SRP219120	5	umbilical vein	21% oxygen 5hrs
SRR10014390	adult	RNA-Seq	PRJNA561635	SAMN12623117	Human	HUVEC	endothelial cell	SRX6752451	EGM-2 (cat. CC-3156 and CC-4147)	21	female	SRP219120	7	umbilical vein	21% oxygen 7hrs
SRR10014389	adult	RNA-Seq	PRJNA561635	SAMN12623118	Human	HUVEC	endothelial cell	SRX6752452	EGM-2 (cat. CC-3156 and CC-4147)	21	female	SRP219120	9	umbilical vein	21% oxygen 9hrs
SRR10014397	adult	RNA-Seq	PRJNA561635	SAMN12623111	Human	HUVEC	endothelial cell	SRX6752444	EGM-2 (cat. CC-3156 and CC-4147)	21	female	SRP219120	12	umbilical vein	21% oxygen 12hrs
SRR10014395	adult	RNA-Seq	PRJNA561635	SAMN12623113	Human	HUVEC	endothelial cell	SRX6752446	EGM-2 (cat. CC-3156 and CC-4147)	21	female	SRP219120	24	umbilical vein	21% oxygen 24hrs
SRR10014392	adult	RNA-Seq	PRJNA561635	SAMN12623115	Human	HUVEC	endothelial cell	SRX6752449	EGM-2 (cat. CC-3156 and CC-4147)	21	female	SRP219120	48	umbilical vein	21% oxygen 48hrs
